# Genetic basis of lineage-specific evolution of fruit traits in hexaploid persimmon

**DOI:** 10.1101/2023.05.23.542005

**Authors:** Ayano Horiuchi, Kanae Masuda, Kenta Shirasawa, Noriyuki Onoue, Ryusuke Matsuzaki, Ryutaro Tao, Yasutaka Kubo, Koichiro Ushijima, Takashi Akagi

## Abstract

Frequent polyploidization events in plants have led to the establishment of many lineage-specific traits representing each species. Little is known about the genetic bases for these specific traits in polyploids, presumably due to plant genomic complexity and their difficulties of applying genetic approaches. Hexaploid Oriental persimmon (*Diospyros kaki*) has evolved specific fruit characters, including wide variations in fruit shapes and astringency. In this study, using whole-genome diploidized/quantitative genotypes from ddRAD-Seq data of 173 persimmon cultivars, we examined their population structures and potential correlations between their structural transitions and variations in nine fruit traits. The population structures of persimmon cultivars were highly randomized and not substantially correlated with the representative fruit traits focused on in this study, except for fruit astringency. With genome-wide association analytic tools considering polyploid alleles, we identified the loci associated with the nine fruit traits; we mainly focused on fruit-shape variations, which have been numerically characterized by principal component analysis of elliptic Fourier descriptors. The genomic regions that putatively underwent selective sweep exhibited no overlap with the loci associated with these persimmon-specific fruit traits. These insights will contribute to understanding of the genetic mechanisms by which fruit traits are independently established, possibly due to polyploidization events.
