## Supplementary Tables S1-S2 for "Genetic basis of lineage-specific evolution of fruit traits in hexaploid persimmon"

### Sheet: Table S1
Supplementary Table S1 Sample list with fruit traits information
cultivar name	registered file name	fruit shape PC1a	fruit shape PC4b	presence of groovec	depth of grooved	fruit sizee	PCNA-types astringency lossf	non-PCNA-types astringency lossg	fruit colorh	ripening timei
Maekawajiro	libDk011.fq.gz	-0.169404	0.0106904	1	1	6	0	NA	6	4					Maekawajiro	1
Jiro	libDk124.fq.gz	-	-	5	6	6	0	NA	6	5					Jiro	2
Koyowase	libDk037.fq.gz	-0.178403	0.0174451	1	1	-	0	NA	6	-					Koyowase	3
Soshu	libDk050.fq.gz	-0.210848	0.00187053	-	-	7	0	NA	-	3					Soshu	4
Cal.Fuyu	libDk198.fq.gz	-0.159062	-0.0027086	-	-	6	0	NA	-	-					Cal.Fuyu	5
Koudagosho	libDk246.fq.gz	-0.159376	0.00162918	1	1	6	0	NA	6	6					Koudagosho	6
Okugosho	libDk259.fq.gz	-	-	1	1	5	0	NA	7	6					Okugosho	7
Mushirodagosho	libDk171.fq.gz	-	-	1	1	5	0	NA	3	5					Mushirodagosho	8
Tenjingosho	libDk126.fq.gz	-0.0822023	-0.0128934	1	1	7	0	NA	8	5					Tenjingosho	9
Tokudagosho	libDk190.fq.gz	-0.0972543	-0.00532526	1	1	7	0	NA	3	7					Tokudagosho	10
Taishu	libDk022.fq.gz	-0.147445	-0.00215711	-	-	8	0	NA	-	5					Taishu	11
Fuyu	libDk003.fq.gz	-	-	1	1	6	0	NA	7	6					Fuyu	12
Benisakigake	libDk045.fq.gz	-0.118571	0.00181048	1	1	6	0	NA	7	6					Benisakigake	13
Sunami	libDk086.fq.gz	-0.128726	0.0169486	-	-	-	0	NA	-	-					Sunami	14
Hazegosho	libDk004.fq.gz	-0.11394	0.00473565	1	1	7	0	NA	3	6					Hazegosho	15
Kanshu	libDk033.fq.gz	-0.104883	0.00756188	-	-	7	0	NA	-	5					Kanshu	16
Oyotsumizo	libDk077.fq.gz	0.0703473	-0.00874699	6	2	4	1	0	3	4					Oyotsumizo	17
Midai	libDk200.fq.gz	0.00223317	-0.00229972	5	7	8	0	NA	3	5					Midai	18
Onihei	libDk074.fq.gz	-0.186219	0.0174533	5	5	7	1	1	5	5					Onihei	19
Hanagosho	libDk030.fq.gz	-0.0898893	-0.0125379	1	1	6	0	NA	7	7					Hanagosho	20
Yamatogosho	libDk152.fq.gz	-0.162389	-0.0272868	1	1	8	0	NA	5	7					Yamatogosho	21
Suruga	libDk202.fq.gz	-0.124049	-0.0206685	1	1	7	0	NA	7	7					Suruga	22
Fujiwaragosho	libDk025.fq.gz	-	-	1	1	6	0	NA	6	6					Fujiwaragosho	23
Monpei	libDk206.fq.gz	-0.129919	-0.00279903	1	1	6	1	1	3	4					Monpei	24
Yamatogosyo-Akitsu	libYamatogosho.fq.gz	-	-	-	-	-	-	-	-	-					Yamatogosyo-Akitsu	25
Akazu	libDk098.fq.gz	-0.0440747	-0.00294045	1	1	7	1	1	8	4					Akazu	26
Nitari	libDk088.fq.gz	-0.282541	-0.0128746	1	1	6	0	NA	6	6					Nitari	27
Izaemon	libDk032.fq.gz	-0.0286781	-0.00495259	6	3	5	1	1	6	4					Izaemon	28
Yoshino	libDk072.fq.gz	0.0689885	-0.00727266	1	1	7	1	1	3	4					Yoshino	29
Mikado	libDk240.fq.gz	-	-	9	3	9	0	NA	5	6					Mikado	30
Sanenashi	libDk108.fq.gz	-0.132249	-0.00751254	1	1	5	1	0	5	8					Sanenashi	31
Atagobou	libDk103.fq.gz	0.222272	-0.0308038	-	-	7	1	0	3	7					Atagobou	32
Rokuzaemon	libDk251.fq.gz	0.0376456	-0.0171264	-	-	5	1	2	-	6					Rokuzaemon	33
Okozu	libDk063.fq.gz	0.124627	-0.0219426	6	2	4	1	2	7	4					Okozu	34
Shibumyotan	libDk109.fq.gz	0.124562	-0.0023411	6	2	4	1	2	7	4					Shibumyotan	35
Daishiro	libDk226.fq.gz	0.0564366	-0.0500297	1	1	8	1	1	5	4					Daishiro	36
Koushuhyakume	libDk062.fq.gz	0.197032	-0.040774	1	1	8	1	1	5	4					Koushuhyakume	37
Ohachiya	libDk097.fq.gz	0.208676	-0.00973896	1	1	-	1	1	5	-					Ohachiya	38
Sakushumishirazu	libDk111.fq.gz	-	-	1	1	5	1	1	6	7					Sakushumishirazu	39
Obishi	libDk113.fq.gz	0.208013	0.00845203	5	5	4	1	2	3	5					Obishi	40
Kanro	libDk143.fq.gz	0.0940036	0.0111323	1	1	4	1	2	3	4					Kanro	41
Butsushigano	libDk179.fq.gz	-0.133125	-0.017221	1	1	5	1	0	2	5					Butsushigano	42
Saburoza	libDk101.fq.gz	-0.117868	-0.010288	1	1	5	1	0	3	5					Saburoza	43
Kuramitsu	libDk213.fq.gz	-0.121107	-0.000146978	1	1	5	1	0	3	-					Kuramitsu	44
Aoso	libDk185.fq.gz	0.301588	-0.0226991	1	1	5	1	0	1	6					Aoso	45
Seikan	libDk231.fq.gz	0.23417	0.00506153	1	1	4	1	2	6	4					Seikan	46
Atago	libDk038.fq.gz	-	-	1	1	6	1	0	3	8					Atago	47
Komino	libDk104.fq.gz	-0.100585	0.00373681	1	1	3	1	2	3	6					Komino	48
Inayama	libDk024.fq.gz	-0.130777	-0.0121573	6	7	7	1	0	3	7					Inayama	49
Wasamatsuo	libDk043.fq.gz	-0.0208257	-0.0169181	6	3	5	1	0	2	7					Wasamatsuo	50
Kawabata	libDk223.fq.gz	-0.0719652	-0.0108407	5	3	6	1	0	3	7					Kawabata	51
Mino	libDk139.fq.gz	0.344882	0.00578448	1	1	6	1	0	2	3					Mino	52
Nagara	libDk039.fq.gz	0.608173	0.013009	1	1	4	1	0	3	6					Nagara	53
Sanja	libDk252.fq.gz	0.22632	0.0143611	1	1	5	1	0	3	6					Sanja	54
Omidansu/Omidanshi	libDk215.fq.gz	0.307855	-0.0152562	1	1	4	1	0	2	6					Omidansu/Omidanshi	55
Saisho	libDk255.fq.gz	0.166455	-0.0118183	1	1	6	1	0	5	6					Saisho	56
Ogosho	libDk187.fq.gz	-0.177109	-0.0272146	1	1	7	0	NA	6	6					Ogosho	57
Yotsumizo	libDk151.fq.gz	0.139018	-0.0339319	6	3	3	1	0	5	4					Yotsumizo	58
Mie	libDk174.fq.gz	-0.176147	0.0130924	-	-	4	1	2	3	5					Mie	59
Rendaijihiragaki	libDk225.fq.gz	-0.148435	0.01462	1	1	4	1	2	5	4					Rendaijihiragaki	60
Onaga	libDk051.fq.gz	0.217666	0.0304663	6	7	4	1	0	5	5					Onaga	61
Emon	libDk222.fq.gz	-0.0537663	0.00872412	1	1	6	1	1	5	4					Emon	62
Niikura	libDk053.fq.gz	0.0639999	-0.01131	-	-	5	1	2	5	6					Niikura	63
Hiragaki	libDk176.fq.gz	-	-	1	1	6	1	0	2	5					Hiragaki	64
Kiyosutanenashi	libDk070.fq.gz	0.0689885	-0.00727266	1	1	8	1	0	2	4					Kiyosutanenashi	65
Hacchiuri	libDk199.fq.gz	-0.148184	-0.0140108	6	5	5	1	2	3	4					Hacchiuri	66
Aizumishirazu	libDk020.fq.gz	-0.0338065	0.00857098	1	1	6	1	1	5	5					Aizumishirazu	67
Bongaki	libDk095.fq.gz	-0.217121	0.00753195	1	1	5	1	2	7	5					Bongaki	68
Gofu	libDk118.fq.gz	-0.136156	-0.0141505	1	1	6	1	2	8	5					Gofu	69
Zenjimaru	libDk001.fq.gz	-0.0463208	0.00769894	1	1	4	1	2	6	5					Zenjimaru	70
Amahyakume	libDk136.fq.gz	0.0190281	0.00723248	1	1	6	1	2	2	6					Amahyakume	71
Egosho	libDk019.fq.gz	-	-	1	1	5	1	2	3	6					Egosho	72
Jouren	libDk189.fq.gz	-0.185577	0.00956896	6	7	4	1	2	3	6					Jouren	73
Kunitomi	libDk044.fq.gz	-0.165038	0.00775328	2	2	7	1	0	5	6					Kunitomi	74
Aburatsubo	libDk016.fq.gz	0.221903	-0.010911	1	1	4	1	2	5	6					Aburatsubo	75
Yashima	libDk076.fq.gz	0.0657862	0.00976138	1	1	5	1	2	5	5					Yashima	76
Shojo	libDk106.fq.gz	-	-	1	1	5	1	2	8	2					Shojo	77
Fudegaki	libDk129.fq.gz	0.399301	-0.017713	1	1	4	1	2	5	3					Fudegaki	78
Muraya	libDk209.fq.gz	-0.0535127	-0.0139639	1	1	3	1	2	3	4					Muraya	79
Takeda	libDk216.fq.gz	0.166457	0.00601433	-	-	6	1	0	3	5					Takeda	80
Hiratanenashi	libDk035.fq.gz	-	-	1	1	5	1	1	3	4					Hiratanenashi	81
Totsutanenashi	libDk042.fq.gz	-0.204801	0.0206422	-	-	2	-	-	-	2					Totsutanenashi	82
Kojimawase	libDk006.fq.gz	-0.239714	0.00200523	-	-	-	-	-	-	-					Kojimawase	83
Tonewase	libDk058.fq.gz	-0.201919	0.00724802	-	-	5	1	1	-	2					Tonewase	84
Sugitawase	libDk234.fq.gz	-0.17028	0.0273851	-	-	-	-	-	-	-					Sugitawase	85
Konashiba	libDk235.fq.gz	-	-	1	1	4	1	2	5	5					Konashiba	86
Shirotodamashi	libDk141.fq.gz	-	-	1	1	7	1	0	2	7					Shirotodamashi	87
Karasumi	libDk247.fq.gz	0.0816925	0.0125931	1	1	5	1	2	5	6					Karasumi	88
Nangaki	libDk131.fq.gz	0.0427056	0.0108323	-	-	-	-	-	-	-					Nangaki	89
Doujouhachiya	libDk105.fq.gz	0.136646	0.0162614	1	1	5	1	0	3	5					Doujouhachiya	90
Tenryubo	libDk128.fq.gz	-0.0664218	0.0156668	1	1	5	1	2	5	4					Tenryubo	91
Hiroshima-shimofuri	libDk233.fq.gz	-0.0142829	0.0148814	-	-	5	1	2	5	4					Hiroshima-shimofuri	92
Kurogaki	libDk015.fq.gz	0.117956	-0.0383875	1	1	4	1	2	9	5					Kurogaki	93
Koedagaki	libDk081.fq.gz	0.0302195	0.0102718	-	-	-	-	-	-	-					Koedagaki	94
Meotogaki	libDk021.fq.gz	-	-	1	1	4	1	0	5	5					Meotogaki	95
Ichidagaki	libDk093.fq.gz	0.0814014	-0.0121007	1	1	3	1	0	3	3					Ichidagaki	96
Amayotsumizo	libDk145.fq.gz	-	-	6	7	4	1	2	6	6					Amayotsumizo	97
Kikumanjuu	libDk069.fq.gz	-	-	-	-	-	-	-	-	-					Kikumanjuu	98
Nikorokonashiba	libDk060.fq.gz	0.0446344	0.0161028	8	5	5	1	2	6	6					Nikorokonashiba	99
Wasemyotan	libDk211.fq.gz	-0.00745071	-0.0237827	1	1	3	1	2	3	3					Wasemyotan	100
Yozaburou	libDk057.fq.gz	0.119687	-0.00809706	1	1	4	1	2	6	3					Yozaburou	101
Sangokuichi	libDk205.fq.gz	0.0913863	-0.00451543	1	1	4	1	2	6	3					Sangokuichi	102
Okumyotan	libDk249.fq.gz	-0.0203196	-0.0382385	1	1	3	1	2	3	3					Okumyotan	103
Benigosho	libDk203.fq.gz	-0.081973	0.00796621	1	1	4	1	2	7	4					Benigosho	104
Shimamyotan	libDk228.fq.gz	-0.0327869	0.0118614	1	1	4	1	2	6	6					Shimamyotan	105
Kikuhira	libDk034.fq.gz	-0.168183	0.0116606	7	5	8	1	1	3	3					Kikuhira	106
Sakata	libDk052.fq.gz	-0.123499	0.0157959	5	7	7	1	2	8	5					Sakata	107
Beniemon	libDk165.fq.gz	-0.10971	0.00110586	1	1	6	1	2	7	4					Beniemon	108
Oniwa	libDk221.fq.gz	-0.159716	0.00150698	-	-	6	1	1	6	5					Oniwa	109
Seihakuji	libDk047.fq.gz	-	-	1	1	4	1	0	5	4					Seihakuji	110
Houshoumaru	libDk227.fq.gz	-	-	1	1	7	1	1	6	5					Houshoumaru	111
Oshoro	libDk089.fq.gz	-0.231586	0.00330451	1	1	4	1	2	3	4					Oshoro	112
Wasejisha	libDk014.fq.gz	-0.0654202	0.00262379	1	1	5	1	0	3	3					Wasejisha	113
Jisha	libDk092.fq.gz	-0.0826029	0.00695573	1	1	5	1	1	3	3					Jisha	114
Dennai	libDk023.fq.gz	0.00989258	-0.0365182	1	1	4	1	2	4	3					Dennai	115
Okujisha	libDk217.fq.gz	-0.00132068	-0.00716209	1	1	5	1	0	3	5					Okujisha	116
Nijugaki	libDk117.fq.gz	0.0888441	0.0168489	-	-	-	-	-	-	-					Nijugaki	117
Watarizawa	libDk166.fq.gz	-0.0479483	0.0214468	6	3	4	1	0	2	7					Watarizawa	118
Kumemaru	libKumemaru.fq.gz	-	-	-	-	-	-	-	-	-					Kumemaru	119
Yatsudera	libDk219.fq.gz	-0.0977805	-0.00421035	7	7	7	1	2	5	5					Yatsudera	120
Mizushimagosho	libDk256.fq.gz	-0.0591043	-0.0103477	6	7	7	1	2	5	5					Mizushimagosho	121
Shinshu	libDk046.fq.gz	-0.0541973	-0.00410486	-	-	7	0	NA	-	5					Shinshu	122
Yomizo	libDk122.fq.gz	0.00694921	-0.00422163	-	-	-	-	-	-	-					Yomizo	123
Deshimaru	libDk049.fq.gz	0.220014	0.000959536	1	1	4	1	0	5	6					Deshimaru	124
Shimokitahagakushi	libDk232.fq.gz	0.0180534	0.0135687	-	-	7	1	0	3	7					Shimokitahagakushi	125
Miyazakitanenashi	libDk005.fq.gz	-0.131024	0.00699545	1	1	5	1	0	5	8					Miyazakitanenashi	126
Shoro	libDk160.fq.gz	0.227151	-0.0174981	6	5	3	1	2	4	6					Shoro	127
Iwasedo	libDk184.fq.gz	-0.0674253	0.0107814	5	2	4	1	0	3	8					Iwasedo	128
Yamagaki	libDk054.fq.gz	-	-	-	-	-	-	-	-	-					Yamagaki	129
Yokono	libDk112.fq.gz	-0.0596739	0.0055155	1	1	5	1	0	5	7					Yokono	130
Takase	libDk012.fq.gz	0.0137634	-0.0026067	1	1	5	1	0	5	7					Takase	131
Hagakushi	libDk204.fq.gz	-0.0141284	-0.00279981	1	1	5	1	0	5	7					Hagakushi	132
Shogatsu	libDk087.fq.gz	-	-	1	1	8	1	2	2	8					Shogatsu	133
Kawagone	libDk094.fq.gz	-	-	-	-	-	-	-	-	-					Kawagone	134
Chagone	libDk066.fq.gz	0.016517	-0.0073908	-	-	-	-	-	-	-					Chagone	135
Kyara	libDk116.fq.gz	0.0128659	-0.00328751	6	3	6	1	2	3	6					Kyara	136
Nishimurawase	libDk073.fq.gz	-	-	1	1	5	1	2	3	3					Nishimurawase	137
Tohachi	libDk238.fq.gz	-	-	5	3	4	1	2	8	2					Tohachi	138
Takura	libDk079.fq.gz	-	-	1	1	7	1	0	3	3					Takura	139
Toyoka	libDk229.fq.gz	0.12453	0.000459248	1	1	5	-	-	6	6					Toyoka	140
Gohangaki	libDk026.fq.gz	0.180312	0.0178148	8	3	5	1	0	3	8					Gohangaki	141
Yamato	libDk127.fq.gz	0.202	0.0144714	1	1	7	1	0	3	7					Yamato	142
Ichiryou	libDk177.fq.gz	0.0120544	-0.00917922	1	1	6	1	0	2	7					Ichiryou	143
Eboshi	libDk236.fq.gz	0.0854181	0.0192652	1	1	3	1	0	3	5					Eboshi	144
Okusaijo	libDk250.fq.gz	0.338659	-0.00818417	-	-	-	-	-	-	-					Okusaijo	145
Gionbou	libDk067.fq.gz	0.306627	-0.0253066	6	7	5	1	0	3	6					Gionbou	146
Saijo	libDk008.fq.gz	0.475801	0.0345953	6	3	4	1	0	1	5					Saijo	147
Yotsuyasaijo	libDk192.fq.gz	0.260765	0.0340891	6	3	4	1	0	1	3					Yotsuyasaijo	148
Ibogaki	libDk083.fq.gz	0.152852	0.0439429	5	7	5	1	0	5	3					Ibogaki	149
Chichibuissaigaki	libDk254.fq.gz	-	-	-	-	-	-	-	-	-					Chichibuissaigaki	150
Shinpei	libDk248.fq.gz	0.0820149	0.00950536	1	1	3	1	0	3	3					Shinpei	151
Yamagatabenigaki	libDk164.fq.gz	-0.213762	0.00750872	1	1	4	1	0	7	5					Yamagatabenigaki	152
Beniwase	libDk210.fq.gz	-	-	1	1	4	1	2	5	3					Beniwase	153
Wakamiya	libDk031.fq.gz	-0.028312	0.011508	1	1	4	1	0	7	3					Wakamiya	154
Mikatanigosho	libDk028.fq.gz	-0.206318	0.00702874	5	3	5	1	2	3	2					Mikatanigosho	155
Kakiyamagaki	libDk018.fq.gz	-	-	6	5	4	1	0	2	6					Kakiyamagaki	156
Taiwankoshi	libDk002.fq.gz	-0.0954732	-7.3187e-05	3	2	5	1	0	5	5					Taiwankoshi	157
Taiwanshoshi	libDk027.fq.gz	-	-	6	7	4	1	0	2	8					Taiwanshoshi	158
Tenpogai	libDk159.fq.gz	-	-	-	-	8	-	-	-	-					Tenpogai	159
Tāmopan	libDk169.fq.gz	-0.107995	0.0193353	1	1	9	1	0	1	5					Tāmopan	160
Radentenshi	libDk155.fq.gz	-	-	-	-	3	-	-	-	-					Radentenshi	161
Toshi	libDk130.fq.gz	-0.131326	-0.00899902	6	2	4	1	0	5	5					Toshi	162
Shakokushi	libDk013.fq.gz	-0.197381	0.0130454	3	2	6	1	0	3	4					Shakokushi	163
Houkisuishi	libDk100.fq.gz	-0.161003	0.0241954	5	5	5	1	0	8	3					Houkisuishi	164
Shozaemon	libDk175.fq.gz	-	-	1	1	6	1	0	3	6					Shozaemon	165
Pāshī	libDk153.fq.gz	-	-	6	5	5	1	0	3	4					Pāshī	166
Pansu	libDk220.fq.gz	-0.170969	0.0221819	1	1	5	1	0	5	3					Pansu	167
Keizanbanshi	libDk237.fq.gz	-0.222282	0.0112641	5	2	5	1	0	5	2					Keizanbanshi	168
Houkikoushi	libDk064.fq.gz	0.0976003	-0.00599994	1	1	7	1	0	6	3					Houkikoushi	169
Chousengaki	libDk212.fq.gz	0.116785	-0.0518398	-	-	-	1	0	3	6					Chousengaki	170
Jouhonshi	libDk080.fq.gz	-0.0464117	-0.0132327	1	1	6	1	0	3	3					Jouhonshi	171
Nan'Yosuishi	libDk207.fq.gz	-	-	-	-	-	-	-	-	-					Nan'Yosuishi	172
Rashotomoe	libDk257.fq.gz	-0.0919784	0.0208648	-	-	-	-	-	-	-					Rashotomoe	173
a. Fruit shape PC1 values referred to Maeda et al. 2018
b. Fruit shape PC4 values referred to maeda et al. 2018
c. Class values for groove presence, referred to Fruit Tree Experiment Station of Hiroshima Prefecture (1979) and the NIAS Genebank database (https://www.gene.affrc.go.jp/databases-plant_search_char.php). Higher values indicate more grooves.
d. Class values for groove depth, referred to Fruit Tree Experiment Station of Hiroshima Prefecture (1979) and the NIAS Genebank database (https://www.gene.affrc.go.jp/databases-plant_search_char.php). Higher values indicate deeper grooves.
e. Class values for fruit size, referred to Fruit Tree Experiment Station of Hiroshima Prefecture (1979) and the NIAS Genebank database (https://www.gene.affrc.go.jp/databases-plant_search_char.php). Higher values indicate bigger fruit.
f. Binary classification of PCNA (0) or non-PCNA (1) types, referred to Fruit Tree Experiment Station of Hiroshima Prefecture (1979) and the NIAS Genebank database (https://www.gene.affrc.go.jp/databases-plant_search_char.php).
g. Class values for non-PCNA types astringency-loss, putatively depending on ethanol emission from seeds, referred to Fruit Tree Experiment Station of Hiroshima Prefecture (1979) and the NIAS Genebank database (https://www.gene.affrc.go.jp/databases-plant_search_char.php). PVNA (2), PVA (1) and PCA (0). PCNA-type cultivars were not applied to GWAS (NA)
h. Class values for fruit colors, referred to Fruit Tree Experiment Station of Hiroshima Prefecture (1979) and the NIAS Genebank database (https://www.gene.affrc.go.jp/databases-plant_search_char.php). Higher values indicate deeper red color (1-8: pale yellow-deep red).
i. Class values for ripening time on tree, referred to Fruit Tree Experiment Station of Hiroshima Prefecture (1979) and the NIAS Genebank database (https://www.gene.affrc.go.jp/databases-plant_search_char.php). Higher values indicate later ripening.

### Sheet: Table S2
Supplementary Table S2 D. kaki cultivar list used for eGWAS analysis, with expression levels of KNAT1, STK, and CKX5 in developing fruit
sample name	cultivar name	Sampling	KNAT1_RPKM	STK_RPKM	CKX5_RPKM
libDk001	Zenjimaru	2018	3.39712	0.176499	0.170448
libDk004	Hazegosho	2021	2.99106	0	0.20528
libDk005	Miyazakitanenashi	2021	1.83255	0	0.314426
libDk008	Saijo	2018	5.30133	0	0.660945
libDk011	Maekawajiro	2018	2.65932	0	0.455883
libDk015	Kurogaki	2018	6.13697	0	0.0841641
libDk016	Aburatsubo	2018	1.26093	0	1.63664
libDk020	Aizumishirazu	2018	3.59717	0	0.448478
libDk022	Taishu	2018	4.60604	0	0
libDk023	Dennai	2021	3.41547	0	1.06549
libDk030	Hanagosho	2018	3.84481	0.0900014	0.666354
libDk032	Izaemon	2021	4.56391	0.538422	3.13227
libDk033	Kanshu	2021	26.5044	0	0.731793
libDk039	Nagara	2018	3.80574	0	0.303447
libDk042	Totsutanenashi	2018	1.63509	0.129001	0.830523
libDk044	Kunitomi	2021	14.6336	0.295952	0.478249
libDk046	Shinshu	2021	10.2688	0	0.469841
libDk049	Deshimaru	2021	1.73218	0	0.0495341
libDk050	Soshu	2021	20.5469	0	0.537202
libDk058	Tonewase	2018	11.0372	0	0.456384
libDk060	Nikorokonashiba	2018	2.40645	0.125028	0.402472
libDk062	Koushuhyakume	2018	3.5815	0	0.312567
libDk067	Gionbou	2018	0.654027	0	0.17939
libDk070	Kiyosutanenashi	2018	6.10432	0	0.33679
libDk077	Oyotsumizo	2018	12.5523	0	0.0901286
libDk083	Ibogaki	2018	5.2849	0	0.96056
libDk086	Sunami	2021	5.4453	0	0
libDk088	Nitari	2018	12.0929	0	0.299721
libDk089	Oshoro	2021	1.96381	0	0.51838
libDk092	Jisha	2018	4.05278	0.200771	0.258516
libDk093	Ichidagaki	2018	6.19164	0	1.35862
libDk104	Komino	2018	2.01177	0	0.320813
libDk105	Doujouhachiya	2018	6.31936	0.885615	16.3353
libDk112	Yokono	2018	0	0	0
libDk113	Obishi	2021	1.57839	0.209485	0.744748
libDk116	Kyara	2021	7.69481	0	0.340712
libDk117	Nijugaki	2018	2.87839	10.7301	0.246719
libDk124	Jiro	2018	11.1524	0.172149	0.38791
libDk126	Tenjingosho	2021	9.10236	0	0.243392
libDk128	Tenryubo	2021	4.38721	0.690101	0.446073
libDk129	Fudegaki	2018	2.41395	0	1.74987
libDk136	Amahyakume	2018	0	0	0
libDk139	Mino	2018	3.23921	0	0.107044
libDk151	Yotsumizo	2018	14.1464	0.0868424	0.139775
libDk159	Tenpogai	2018	8.55641	0.287034	0.877778
libDk166	Watarizawa	2018	10.9492	0	0.283321
libDk169	Tāmopan	2018	15.6166	0.284326	0.274578
libDk184	Iwasedo	2018	12.8534	0	0.137001
libDk200	Midai	2021	6.93651	0	0.210027
libDk202	Suruga	2018	1.35726	0.115648	0.670098
libDk204	Hagakushi	2018	1.74344	0.206324	0.0664167
libDk205	Sangokuichi	2018	0.949966	0.112422	0.615216
libDk206	Monpei	2021	0.323703	0	0.0555403
libDk209	Muraya	2021	12.8699	0	0.138012
libDk213	Kuramitsu	2018	12.6511	0.163328	2.15561
libDk221	Oniwa	2021	11.0026	0.424805	0.274589
libDk222	Emon	2018	3.16916	0	0.0410026
libDk225	Rendaijihiragaki	2018	5.89398	0	0.255797
libDk229	Toyoka	2021	7.00133	0	0.649338
libDk232	Shimokitahagakushi	2018	3.7969	0	0.274062
libDk236	Eboshi	2018	0.833051	0	0.204012
libDk237	Keizanbanshi	2018	5.65867	0.115904	0.261169
libDk238	Tohachi	2018	6.35719	0	0.551799
libDk246	Koudagosho	2021	11.337	0	0.532925
libDk256	Mizushimagosho	2021	2.18324	0.42147	0.681082
